# Versatile and multiplexed mass spectrometry-based absolute quantification with cell-free-synthesized internal standard peptides

**DOI:** 10.1101/2021.05.16.444331

**Authors:** Keiko Masuda, Keiko Kasahara, Ryohei Narumi, Masaru Shimojo, Yoshihiro Shimizu

**Author notes:** Correspondence should be addressed to: **Yoshihiro Shimizu, Ph.D.** Laboratory for Cell-free Protein Synthesis, RIKEN Center for Biosystems Dynamics, Research (BDR), 6-2-3 Furuedai, Suita, Osaka 565-0874, Japan.

## Abstract

Preparation of stable isotope-labeled internal standard peptides is crucial for mass spectrometry (MS)-based targeted proteomics. Herein, we developed versatile and multiplexed absolute protein quantification method using MS. A previously developed method based on the cell-free peptide synthesis system, termed MS-based quantification by isotope-labeled cell-free products (MS-QBiC), was improved for multiple peptide synthesis in one-pot reaction. We pluralized the quantification tags used for the quantification of synthesized peptides and thus, made it possible to use cell-free synthesized isotope-labeled peptides as mixtures for the absolute quantification. The improved multiplexed MS-QBiC method was proved to be applied to clarify ribosomal proteins stoichiometry in the ribosomal subunit, one of the largest cellular complexes. The study demonstrates that the developed method enables the preparation of several dozens and even several hundreds of internal standard peptides within a few days for quantification of multiple proteins with only a single-run of MS analysis.
