## Supplementary Tables for "Versatile and multiplexed mass spectrometry-based absolute quantification with cell-free-synthesized internal standard peptides"

### Sheet: TableS1
Tag number	Peptide	MoleculeFormula	Light m/z (z=2)	Heavy m/z (z=2)	Chemical synthesis	Excluded
1	LVGGLTK	C31H58N8O9	344.224	347.234	＊
	LVAGLTK	C32H60N8O9	351.231	354.242
2	LVGALTK	C32H60N8O9	351.231	354.242	＊
3	LVAALTK	C33H62N8O9	358.239	361.249	＊
	LVGSLTK	C32H60N8O10	359.229	362.239
4	LVSGLTK	C32H60N8O10	359.229	362.239	＊
	LVGPLTK	C34H62N8O9	364.239	367.249
5	LVPGLTK	C34H62N8O9	364.239	367.249	＊
6	LVGVLTK	C34H64N8O9	365.247	368.257	＊
	LVVGLTK	C34H64N8O9	365.247	368.257
	LVASLTK	C33H62N8O10	366.237	369.247
	LVSALTK	C33H62N8O10	366.237	369.247
7	LVTGLTK	C33H62N8O10	366.237	369.247	＊
8	LVAPLTK	C35H64N8O9	371.247	374.257	＊
	LVPALTK	C35H64N8O9	371.247	374.257
	LVAVLTK	C35H66N8O9	372.255	375.265
	LVGLLTK	C35H66N8O9	372.255	375.265
	LVLGLTK	C35H66N8O9	372.255	375.265
9	LVVALTK	C35H66N8O9	372.255	375.265	＊
	LVDGLTK	C33H60N8O11	373.226	376.236
	LVGDLTK	C33H60N8O11	373.226	376.236
10	LVTALTK	C34H64N8O10	373.245	376.255	＊
11	LVSSLTK	C33H62N8O11	374.234	377.244	＊
	LVPSLTK	C35H64N8O10	379.245	382.255
	LVSPLTK	C35H64N8O10	379.245	382.255
	LVALLTK	C36H68N8O9	379.263	382.273
12	LVLALTK	C36H68N8O9	379.263	382.273	＊
	LVADLTK	C34H62N8O11	380.234	383.244
	LVDALTK	C34H62N8O11	380.234	383.244
	LVEGLTK	C34H62N8O11	380.234	383.244
	LVGELTK	C34H62N8O11	380.234	383.244
13	LVSVLTK	C35H66N8O10	380.252	383.262	＊
	LVVSLTK	C35H66N8O10	380.252	383.262
14	LVTSLTK	C34H64N8O11	381.242	384.252	＊
	LVPPLTK	C37H66N8O9	384.255	387.265
	LVPVLTK	C37H68N8O9	385.263	388.273
15	LVVPLTK	C37H68N8O9	385.263	388.273	＊
16	LVTPLTK	C36H66N8O10	386.252	389.262	＊
	LVVVLTK	C37H70N8O9	386.271	389.281
	LVAELTK	C35H64N8O11	387.242	390.252
	LVEALTK	C35H64N8O11	387.242	390.252
	LVLSLTK	C36H68N8O10	387.26	390.27
	LVSLLTK	C36H68N8O10	387.26	390.27
17	LVTVLTK	C36H68N8O10	387.26	390.27	＊
	LVDSLTK	C34H62N8O12	388.232	391.242
	LVSDLTK	C34H62N8O12	388.232	391.242
18	LVTTLTK	C35H66N8O11	388.25	391.26	＊
	LVFGLTK	C38H64N8O9	389.247	392.257
19	LVGFLTK	C38H64N8O9	389.247	392.257	＊
	LVLPLTK	C38H70N8O9	392.271	395.281
20	LVPLLTK	C38H70N8O9	392.271	395.281	＊
	LVDPLTK	C36H64N8O11	393.242	396.252
	LVPDLTK	C36H64N8O11	393.242	396.252
	LVLVLTK	C38H72N8O9	393.278	396.288
	LVVLLTK	C38H72N8O9	393.278	396.288	＊	insoluble
	LVDVLTK	C36H66N8O11	394.25	397.26
	LVVDLTK	C36H66N8O11	394.25	397.26
21	LVTLLTK	C37H70N8O10	394.268	397.278	＊
	LVESLTK	C35H64N8O12	395.239	398.25
	LVSELTK	C35H64N8O12	395.239	398.25
original	LVTDLTK	C35H64N8O12	395.239	398.25
22	LVAFLTK	C39H66N8O9	396.255	399.265	＊
	LVFALTK	C39H66N8O9	396.255	399.265
	LVGYLTK	C38H64N8O10	397.245	400.255
23	LVYGLTK	C38H64N8O10	397.245	400.255	＊
	LVEPLTK	C37H66N8O11	400.25	403.26
	LVPELTK	C37H66N8O11	400.25	403.26
	LVLLLTK	C39H74N8O9	400.286	403.296	＊	low yield
24	LVDLLTK	C37H68N8O11	401.258	404.268	＊
	LVEVLTK	C37H68N8O11	401.258	404.268
	LVLDLTK	C37H68N8O11	401.258	404.268
	LVVELTK	C37H68N8O11	401.258	404.268
	LVDDLTK	C35H62N8O13	402.229	405.239
25	LVTELTK	C36H66N8O12	402.247	405.257	＊
26	LVFSLTK	C39H66N8O10	404.252	407.262	＊
	LVSFLTK	C39H66N8O10	404.252	407.262
	LVAYLTK	C39H66N8O10	404.252	407.262
	LVYALTK	C39H66N8O10	404.252	407.262
	LVELLTK	C38H70N8O11	408.265	411.276
27	LVLELTK	C38H70N8O11	408.265	411.276	＊
	LVDELTK	C36H64N8O13	409.237	412.247
	LVEDLTK	C36H64N8O13	409.237	412.247
	LVFPLTK	C41H68N8O9	409.263	412.273
28	LVPFLTK	C41H68N8O9	409.263	412.273	＊
	LVFVLTK	C41H70N8O9	410.271	413.281
	LVVFLTK	C41H70N8O9	410.271	413.281	＊	insoluble
29	LVTFLTK	C40H68N8O10	411.26	414.27	＊
30	LVSYLTK	C39H66N8O11	412.25	415.26	＊
	LVYSLTK	C39H66N8O11	412.25	415.26
	LVEELTK	C37H66N8O13	416.245	419.255
	LVPYLTK	C41H68N8O10	417.26	420.27
	LVYPLTK	C41H68N8O10	417.26	420.27
	LVFLLTK	C42H72N8O9	417.278	420.288
	LVLFLTK	C42H72N8O9	417.278	420.288	＊	low yield
	LVDFLTK	C40H66N8O11	418.25	421.26
	LVFDLTK	C40H66N8O11	418.25	421.26
	LVVYLTK	C41H70N8O10	418.268	421.278	＊	insoluble
	LVYVLTK	C41H70N8O10	418.268	421.278
31	LVTYLTK	C40H68N8O11	419.258	422.268	＊
	LVEFLTK	C41H68N8O11	425.258	428.268
	LVFELTK	C41H68N8O11	425.258	428.268
	LVLYLTK	C42H72N8O10	425.276	428.286
	LVYLLTK	C42H72N8O10	425.276	428.286	＊	insoluble
32	LVDYLTK	C40H66N8O12	426.247	429.257	＊
	LVYDLTK	C40H66N8O12	426.247	429.257
33	LVEYLTK	C41H68N8O12	433.255	436.265	＊
	LVYELTK	C41H68N8O12	433.255	436.265
	LVFFLTK	C45H70N8O9	434.271	437.281	＊	low yield
	LVFYLTK	C45H70N8O10	442.268	445.278	＊	insoluble
	LVYFLTK	C45H70N8O10	442.268	445.278
34	LVYYLTK	C45H70N8O11	450.265	453.276	＊

### Sheet: TableS2
Serial No.	Peptide	Light m/z (z=2)	Heavy m/z (z=2)	RT (min)
1	LVGGLTK	344.224	347.234	20.1331
2	LVGALTK	351.231	354.242	20.7024
3	LVAALTK	358.239	361.249	22.1982
4	LVSGLTK	359.229	362.239	19.7471
5	LVPGLTK	364.239	367.249	24.823
6	LVGVLTK	365.247	368.257	25.5081
7	LVTGLTK	366.237	369.247	21.5034
8	LVAPLTK	371.247	374.257	23.6457
9	LVVALTK	372.255	375.265	28.49
10	LVTALTK	373.245	376.255	22.5552
11	LVSSLTK	374.234	377.244	19.419
12	LVLALTK	379.263	382.273	34.1063
13	LVSVLTK	380.252	383.262	26.3284
14	LVTSLTK	381.242	384.252	21.7543
15	LVVPLTK	385.263	388.273	30.4007
16	LVTPLTK	386.252	389.262	26.1354
17	LVTVLTK	387.26	390.27	26.6758
18	LVTTLTK	388.25	391.26	21.6964
19	LVGFLTK	389.247	392.257	35.3801
20	LVPLLTK	392.271	395.281	34.0387
21	LVTLLTK	394.268	397.278	32.5237
22	LVAFLTK	396.255	399.265	36.1231
23	LVYGLTK	397.245	400.255	27.9978
24	LVDLLTK	401.258	404.268	34.8493
25	LVTELTK	402.247	405.257	23.1439
26	LVFSLTK	404.252	407.262	38.3716
27	LVLELTK	408.265	411.276	35.2836
28	LVPFLTK	409.263	412.273	39.6068
29	LVTFLTK	411.26	414.27	36.3837
30	LVSYLTK	412.25	415.26	27.4092
31	LVTYLTK	419.258	422.268	28.0075
32	LVDYLTK	426.247	429.257	30.3042
33	LVEYLTK	433.255	436.265	28.6637
34	LVYYLTK	450.265	453.276	33.0834

### Sheet: TableS3
Serial No.	Target protein	Target peptide	Light m/z (z=2)	Heavy m/z (z=2)	RT (min)
35	cytochrome C	TGPNLHGLFGR	584.815	589.819	37.9228
36	cytochrome C	YIPGTK	339.695	342.705	16.91
37	Lysozyme C	NTDGSTDYGILQINSR	877.421	882.425	40.4367
38	Lysozyme C	HGLDNYR	437.712	442.716	16.4275
39	Lysozyme C	FESNFNTQATNR	714.829	719.833	26.0968
40	Alcohol dehydrogenase 1	IGDYAGIK	418.729	421.739	25.2862
41	Alcohol dehydrogenase 1	GVIFYESHGK	568.79	571.8	26.2126
42	Alcohol dehydrogenase 1	ANELLINVK	507.303	510.313	35.6889
43	Alcohol dehydrogenase 1	YVVDTSK	406.213	409.224	17.4504
44	Alcohol dehydrogenase 1	VVGLSTLPEIYEK	724.406	727.416	46.9215
45	Alcohol dehydrogenase 1	EALDFFAR	484.745	489.75	44.702
46	Serum albumin	AWSVAR	345.19	350.194	22.7772
47	Serum albumin	LVNELTEFAK	582.319	585.329	40.7069
48	Serum albumin	NYQEAK	376.682	379.692	12.5096
49	Serum albumin	AEFVEVTK	461.748	464.758	25.8073
50	Serum albumin	ATEEQLK	409.716	412.726	14.3817
51	Serum albumin	HLVDEPQNLIK	653.362	656.372	31.3753
52	Serum albumin	LGEYGFQNALIVR	740.401	745.405	47.4908
53	Serotransferrin	ELPDPQESIQR	656.331	661.335	30.3042
54	Serotransferrin	GYLAVAVVK	460.284	463.294	34.5695
55	Serotransferrin	YYGYTGAFR	549.256	554.26	34.6467
56	Serotransferrin	GDVAFVK	368.205	371.215	23.6457
57	Serotransferrin	QQDDFGK	419.19	422.201	15.3274
58	Beta-galactosidase	GGYADR	319.648	324.652	13.05
59	Beta-galactosidase	FNDDFSR	450.696	455.7	25.8845
60	Beta-galactosidase	LWSAEIPNLYR	681.364	686.368	49.7007
61	Beta-galactosidase	QNNFNAVR	481.744	486.748	19.5348
62	Beta-galactosidase	VDEDQPFPAVPK	671.338	674.348	35.1099
63	Beta-galactosidase	ELNYGPHQWR	650.315	655.319	29.0979
64	Beta-galactosidase	WVGYGQDSR	534.249	539.253	25.6529
65	Beta-galactosidase	HQQQFFQFR	633.312	638.316	35.1871
66	Beta-galactosidase	LSGQTIEVTSEYLFR	871.952	876.956	52.422
67	Beta-galactosidase	VNWLGLGPQENYPDR	879.434	884.438	48.3111
68	Beta-galactosidase	GDFQFNISR	542.265	547.269	38.8927

### Sheet: TableS4
Combination	Serial No.	Quantification tag	Serial No.	Target peptide	1st primer	2nd primer
A	1	LVGGLTK	35	TGPNLHGLFGR	gatccttaACGACCAAACAGACCGTGCAGGTTAGGACCAGTCTTAGTCAGaccaccAACCAG
A	2	LVGALTK	36	YIPGTK	gatccttaCTTAGTACCAGGAATGTACTTAGTCAGagcaccAACCAG
A	3	LVAALTK	37	NTDGSTDYGILQINSR	CGAGAGTTAATCTGCAGAATACCGTAGTCAGTAGAACCGTCAGTGTTCTTAGTCAGagcagcAACCAG	gatccttaACGAGAGTTAATCTGCAGAATACC
A	4	LVSGLTK	38	HGLDNYR	gatccttaACGGTAGTTGTCCAGACCGTGCTTAGTCAGaccagaAACCAG
A	5	LVPGLTK	39	FESNFNTQATNR	gatccttaACGGTTAGTAGCCTGAGTGTTAAAGTTAGACTCAAACTTAGTCAGaccaggAACCAG
A	6	LVGVLTK	40	IGDYAGIK	gatccttaCTTAATACCAGCGTAGTCACCAATCTTAGTCAGaacaccAACCAG
A	7	LVTGLTK	41	GVIFYESHGK	gatccttaCTTACCGTGAGACTCGTAAAAAATAACACCCTTAGTCAGaccagtAACCAG
A	8	LVAPLTK	42	ANELLINVK	gatccttaCTTAACGTTAATCAGCAGCTCGTTAGCCTTAGTCAGaggagcAACCAG
A	9	LVVALTK	43	YVVDTSK	gatccttaCTTAGAAGTGTCAACAACGTACTTAGTCAGagcaacAACCAG
A	10	LVTALTK	44	VVGLSTLPEIYEK	gatccttaCTTCTCGTAAATCTCAGGCAGAGTAGACAGACCAACAACCTTAGTCAGagcagtAACCAG
A	11	LVSSLTK	45	EALDFFAR	gatccttaACGAGCAAAAAAGTCCAGAGCCTCCTTAGTCAGagaagaAACCAG
A	12	LVLALTK	46	AWSVAR	gatccttaACGAGCAACAGACCAAGCCTTAGTCAGagccagAACCAG
A	13	LVSVLTK	47	LVNELTEFAK	gatccttaCTTAGCAAACTCAGTCAGCTCGTTAACCAGCTTAGTCAGaacagaAACCAG
A	14	LVTSLTK	48	NYQEAK	gatccttaCTTAGCCTCCTGGTAGTTCTTAGTCAGagaagtAACCAG
A	15	LVVPLTK	49	AEFVEVTK	gatccttaCTTAGTAACCTCAACAAACTCAGCCTTAGTCAGaggaacAACCAG
A	16	LVTPLTK	50	ATEEQLK	gatccttaCTTCAGCTGCTCCTCAGTAGCCTTAGTCAGaggagtAACCAG
A	17	LVTVLTK	51	HLVDEPQNLIK	gatccttaCTTAATCAGGTTCTGAGGCTCGTCAACCAGGTGCTTAGTCAGaacagtAACCAG
A	18	LVTTLTK	52	LGEYGFQNALIVR	gatccttaACGAACAATCAGAGCGTTCTGAAAACCGTACTCACCCAGCTTAGTCAGagtagtAACCAG
A	19	LVGFLTK	53	ELPDPQESIQR	gatccttaACGCTGAATAGACTCCTGAGGGTCAGGCAGCTCCTTAGTCAGaaaaccAACCAG
A	20	LVPLLTK	54	GYLAVAVVK	gatccttaCTTAACAACAGCAACAGCCAGGTAACCCTTAGTCAGcagaggAACCAG
A	21	LVTLLTK	55	YYGYTGAFR	gatccttaACGAAAAGCACCAGTGTAACCGTAGTACTTAGTCAGcagagtAACCAG
A	22	LVAFLTK	56	GDVAFVK	gatccttaCTTAACAAAAGCAACGTCACCCTTAGTCAGaaaagcAACCAG
A	23	LVYGLTK	57	QQDDFGK	gatccttaCTTACCAAAGTCGTCCTGCTGCTTAGTCAGaccgtaAACCAG
A	24	LVDLLTK	58	GGYADR	gatccttaACGGTCAGCGTAACCACCCTTAGTCAGcaggtcAACCAG
A	25	LVTELTK	59	FNDDFSR	gatccttaACGAGAAAAGTCGTCGTTAAACTTAGTCAGctcagtAACCAG
A	26	LVFSLTK	60	LWSAEIPNLYR	gatccttaACGGTACAGGTTAGGAATCTCAGCAGACCACAGCTTAGTCAGagaaaaAACCAG
A	27	LVLELTK	61	QNNFNAVR	gatccttaACGAACAGCGTTAAAGTTGTTCTGCTTAGTCAGctccagAACCAG
A	28	LVPFLTK	62	VDEDQPFPAVPK	gatccttaCTTAGGAACAGCAGGAAAAGGCTGGTCCTCGTCAACCTTAGTCAGaaaaggAACCAG
A	29	LVTFLTK	63	ELNYGPHQWR	gatccttaACGCCACTGGTGAGGACCGTAGTTCAGCTCCTTAGTCAGaaaagtAACCAG
A	30	LVSYLTK	64	WVGYGQDSR	gatccttaACGAGAGTCCTGACCGTAACCAACCCACTTAGTCAGgtaagaAACCAG
A	31	LVTYLTK	65	HQQQFFQFR	gatccttaACGAAACTGAAAAAACTGCTGCTGGTGCTTAGTCAGgtaagtAACCAG
A	32	LVDYLTK	66	LSGQTIEVTSEYLFR	gatccttaACGAAACAGGTACTCAGAAGTAACCTCAATAGTCTGACCAGACAGCTTAGTCAGgtagtcAACCAG
A	33	LVEYLTK	67	VNWLGLGPQENYPDR	gatccttaACGGTCAGGGTAGTTCTCCTGAGGACCCAGACCCAGCCAGTTAACCTTAGTCAGgtactcAACCAG
A	34	LVYYLTK	68	GDFQFNISR	gatccttaACGAGAAATGTTAAACTGAAAGTCACCCTTAGTCAGgtagtaAACCAG
B	1	LVGGLTK	68	GDFQFNISR	gatccttaACGAGAAATGTTAAACTGAAAGTCACCCTTAGTCAGaccaccAACCAG
B	2	LVGALTK	67	VNWLGLGPQENYPDR	gatccttaACGGTCAGGGTAGTTCTCCTGAGGACCCAGACCCAGCCAGTTAACCTTAGTCAGagcaccAACCAG
B	3	LVAALTK	66	LSGQTIEVTSEYLFR	gatccttaACGAAACAGGTACTCAGAAGTAACCTCAATAGTCTGACCAGACAGCTTAGTCAGagcagcAACCAG
B	4	LVSGLTK	65	HQQQFFQFR	gatccttaACGAAACTGAAAAAACTGCTGCTGGTGCTTAGTCAGaccagaAACCAG
B	5	LVPGLTK	64	WVGYGQDSR	gatccttaACGAGAGTCCTGACCGTAACCAACCCACTTAGTCAGaccaggAACCAG
B	6	LVGVLTK	63	ELNYGPHQWR	gatccttaACGCCACTGGTGAGGACCGTAGTTCAGCTCCTTAGTCAGaacaccAACCAG
B	7	LVTGLTK	62	VDEDQPFPAVPK	gatccttaCTTAGGAACAGCAGGAAAAGGCTGGTCCTCGTCAACCTTAGTCAGaccagtAACCAG
B	8	LVAPLTK	61	QNNFNAVR	gatccttaACGAACAGCGTTAAAGTTGTTCTGCTTAGTCAGaggagcAACCAG
B	9	LVVALTK	60	LWSAEIPNLYR	gatccttaACGGTACAGGTTAGGAATCTCAGCAGACCACAGCTTAGTCAGagcaacAACCAG
B	10	LVTALTK	59	FNDDFSR	gatccttaACGAGAAAAGTCGTCGTTAAACTTAGTCAGagcagtAACCAG
B	11	LVSSLTK	58	GGYADR	gatccttaACGGTCAGCGTAACCACCCTTAGTCAGagaagaAACCAG
B	12	LVLALTK	57	QQDDFGK	gatccttaCTTACCAAAGTCGTCCTGCTGCTTAGTCAGagccagAACCAG
B	13	LVSVLTK	56	GDVAFVK	gatccttaCTTAACAAAAGCAACGTCACCCTTAGTCAGaacagaAACCAG
B	14	LVTSLTK	55	YYGYTGAFR	gatccttaACGAAAAGCACCAGTGTAACCGTAGTACTTAGTCAGagaagtAACCAG
B	15	LVVPLTK	54	GYLAVAVVK	gatccttaCTTAACAACAGCAACAGCCAGGTAACCCTTAGTCAGaggaacAACCAG
B	16	LVTPLTK	53	ELPDPQESIQR	gatccttaACGCTGAATAGACTCCTGAGGGTCAGGCAGCTCCTTAGTCAGaggagtAACCAG
B	17	LVTVLTK	52	LGEYGFQNALIVR	gatccttaACGAACAATCAGAGCGTTCTGAAAACCGTACTCACCCAGCTTAGTCAGaacagtAACCAG
B	18	LVTTLTK	51	HLVDEPQNLIK	gatccttaCTTAATCAGGTTCTGAGGCTCGTCAACCAGGTGCTTAGTCAGagtagtAACCAG
B	19	LVGFLTK	50	ATEEQLK	gatccttaCTTCAGCTGCTCCTCAGTAGCCTTAGTCAGaaaaccAACCAG
B	20	LVPLLTK	49	AEFVEVTK	gatccttaCTTAGTAACCTCAACAAACTCAGCCTTAGTCAGcagaggAACCAG
B	21	LVTLLTK	48	NYQEAK	gatccttaCTTAGCCTCCTGGTAGTTCTTAGTCAGcagagtAACCAG
B	22	LVAFLTK	47	LVNELTEFAK	gatccttaCTTAGCAAACTCAGTCAGCTCGTTAACCAGCTTAGTCAGaaaagcAACCAG
B	23	LVYGLTK	46	AWSVAR	gatccttaACGAGCAACAGACCAAGCCTTAGTCAGaccgtaAACCAG
B	24	LVDLLTK	45	EALDFFAR	gatccttaACGAGCAAAAAAGTCCAGAGCCTCCTTAGTCAGcaggtcAACCAG
B	25	LVTELTK	44	VVGLSTLPEIYEK	gatccttaCTTCTCGTAAATCTCAGGCAGAGTAGACAGACCAACAACCTTAGTCAGctcagtAACCAG
B	26	LVFSLTK	43	YVVDTSK	gatccttaCTTAGAAGTGTCAACAACGTACTTAGTCAGagaaaaAACCAG
B	27	LVLELTK	42	ANELLINVK	gatccttaCTTAACGTTAATCAGCAGCTCGTTAGCCTTAGTCAGctccagAACCAG
B	28	LVPFLTK	41	GVIFYESHGK	gatccttaCTTACCGTGAGACTCGTAAAAAATAACACCCTTAGTCAGaaaaggAACCAG
B	29	LVTFLTK	40	IGDYAGIK	gatccttaCTTAATACCAGCGTAGTCACCAATCTTAGTCAGaaaagtAACCAG
B	30	LVSYLTK	39	FESNFNTQATNR	gatccttaACGGTTAGTAGCCTGAGTGTTAAAGTTAGACTCAAACTTAGTCAGgtaagaAACCAG
B	31	LVTYLTK	38	HGLDNYR	gatccttaACGGTAGTTGTCCAGACCGTGCTTAGTCAGgtaagtAACCAG
B	32	LVDYLTK	37	NTDGSTDYGILQINSR	CGAGAGTTAATCTGCAGAATACCGTAGTCAGTAGAACCGTCAGTGTTCTTAGTCAGgtagtcAACCAG	gatccttaACGAGAGTTAATCTGCAGAATACC
B	33	LVEYLTK	36	YIPGTK	gatccttaCTTAGTACCAGGAATGTACTTAGTCAGgtactcAACCAG
B	34	LVYYLTK	35	TGPNLHGLFGR	gatccttaACGACCAAACAGACCGTGCAGGTTAGGACCAGTCTTAGTCAGgtagtaAACCAG

### Sheet: TableS5
Serial No.	Target protein	Target peptide	Light m/z (z=2)	Heavy m/z (z=2)	RT (min)
69	bS1	GATVELADGVEGYLR	775.396	780.401	47.721
70	bS1	HPSEIVNVGDEITVK	818.931	821.941	35.533
71	bS1	GVVVAIDK	400.747	403.758	25.237
72	uS2	LENSLGGIK	465.766	468.776	25.952
73	uS2	VHIINLEK	483.293	486.303	27.129
74	uS2	DAALSCDQFFVNHR	840.383	845.388	38.69
75	uS2	AGVHFGHQTR	555.284	560.288	15.535
76	uS2	DLETQSQDGTFDK	742.331	745.341	27.151
77	uS3	VHPNGIR	396.727	401.732	13.83
78	uS3	VPLHTLR	418.261	423.265	19.187
79	uS3	EFADNLDSDFK	650.788	653.798	39.284
80	uS3	LGGAEIAR	393.727	398.731	19.649
81	uS4	GNTGENLLALLEGR	728.891	733.895	59.744
82	uS4	LSDYGVQLR	525.783	530.787	32.783
83	uS4	LDNVVYR	439.74	444.744	23.763
84	uS4	AALELAEQR	500.775	505.779	27.052
85	uS5	AVLEVAGVHNVLAK	710.42	713.43	36.831
86	uS5	SVEEILGK	437.748	440.758	30.803
87	uS5	GVHTGSR	357.188	362.192	11.245
88	bS6	YTAAITGAEGK	541.28	544.29	22.179
89	bS6	FNDAVIR	417.727	422.731	25.754
90	bS6	LEDWGR	388.19	393.194	24.544
91	uS7	AFAHYR	382.696	387.7	16.855
92	uS7	LANELSDAAENK	637.815	640.825	25.325
93	uS7	SFSHQAGASSK	553.765	556.775	13.005
94	uS8	EEGFIEDFK	557.259	560.269	40.626
95	uS8	VAIANVLK	414.271	417.281	33.377
96	uS8	AVVESIQR	451.259	456.263	20.782
97	uS9	IVINQR	371.732	376.736	18.483
98	uS9	LDLYITVK	482.789	485.799	43.387
99	uS9	SLEQYFGR	500.248	505.252	38.811
100	uS10	FTVLISPHVNK	627.864	630.874	34.213
101	uS10	LVDIVEPTEK	571.819	574.829	31.617
102	uS10	DQYEIR	412.201	417.205	21.519
103	uS11	STPFAAQVAAER	624.323	629.327	32.0571
104	uS11	GPGPGR	270.648	275.652	11.8831
105	uS11	ALNAAGFR	410.227	415.231	25.7651
106	uS12	SNVPALEACPQK	657.33	660.34	26.3371
107	uS12	VYTTTPK	405.224	408.234	15.4031
108	uS12	GALDCSGVK	453.721	456.731	18.5491
109	uS13	IAGINIPDHK	539.306	542.316	30.4181
110	uS13	AILAAAGIAEDVK	621.359	624.369	40.1311
111	uS13	HAVIALTSIYGVGK	714.914	717.924	40.9671
112	uS13	ISELSEGQIDTLR	730.883	735.887	37.0071
113	uS13	FVVEGDLR	467.753	472.757	31.7051
114	uS14	LQTLPR	364.227	369.231	21.0791
115	uS14	AIISDVNASDEDR	702.834	707.838	27.3491
116	uS14	WNAVLK	365.716	368.726	28.1521
117	uS14	GEIPGLK	357.213	360.223	27.7891
118	uS15	IVSEFGR	404.222	409.226	23.8511
119	uS15	YTQLIER	461.753	466.757	24.8301
120	uS15	LLDYLK	382.731	385.741	34.8181
121	bS16	VGFFNPIASEK	604.819	607.829	43.3981
122	bS16	IAHWVGQGATISDR	755.892	760.896	29.6481
123	bS16	VAALIK	307.715	310.725	20.7601
124	uS17	SWTLVR	381.219	386.223	33.5532
125	uS17	SIVVAIER	443.771	448.776	31.2431
126	uS17	HPIYGK	357.7	360.71	14.1051
127	bS18	YLSLLPYTDR	620.832	625.836	46.2471
128	bS18	FTAEGVQEIDYK	700.341	703.351	34.9721
129	bS18	NYITESGK	456.227	459.237	19.3631
130	uS19	GPFIDLHLLK	576.842	579.852	47.9411
131	uS19	LGEFAPTR	445.74	450.744	25.8201
132	bS20	ANLTAQINK	486.777	489.787	21.9591
133	bS20	VYAAIEAGDK	518.769	521.779	23.5541
134	bS20	GLIHK	284.184	287.194	14.1491
135	bS21	ENEPFDVALR	595.296	600.3	39.7132
136	bS21	AGVLAEVR	407.743	412.747	26.0291

### Sheet: TableS6
Serial No.	Quantification tag	Serial No.	Target Protein	Target peptide	DNA primer
1	LVGGLTK	69	bS1	GATVELADGVEGYLR	gatccttaACGCAGGTAACCCTCAACACCGTCAGCCAGCTCAACAGTAGCACCCTTAGTCAGaccaccAACCAG
2	LVGALTK	70	bS1	HPSEIVNVGDEITVK	gatccttaCTTAACAGTAATCTCGTCACCAACGTTAACAATCTCAGAAGGGTGCTTAGTCAGagcaccAACCAG
3	LVAALTK	71	bS1	GVVVAIDK	gatccttaCTTGTCAATAGCAACAACAACACCCTTAGTCAGagcagcAACCAG
4	LVSGLTK	72	uS2	LENSLGGIK	gatccttaCTTAATACCACCCAGAGAGTTCTCCAGCTTAGTCAGaccagaAACCAG
5	LVPGLTK	73	uS2	VHIINLEK	gatccttaCTTCTCCAGGTTAATAATGTGAACCTTAGTCAGaccaggAACCAG
6	LVGVLTK	74	uS2	DAALSCDQFFVNHR	gatccttaACGGTGGTTAACAAAAAACTGGTCACAAGACAGAGCAGCGTCCTTAGTCAGaacaccAACCAG
26	LVFSLTK	75	uS2	AGVHFGHQTR	gatccttaACGAGTCTGGTGACCAAAGTGAACACCAGCCTTAGTCAGagaaaaAACCAG
27	LVLELTK	76	uS2	DLETQSQDGTFDK	gatccttaCTTGTCAAAAGTACCGTCCTGAGACTGAGTCTCCAGGTCCTTAGTCAGctccagAACCAG
7	LVTGLTK	77	uS3	VHPNGIR	gatccttaACGAATACCGTTAGGGTGAACCTTAGTCAGaccagtAACCAG
8	LVAPLTK	78	uS3	VPLHTLR	gatccttaACGCAGAGTGTGCAGAGGAACCTTAGTCAGaggagcAACCAG
9	LVVALTK	79	uS3	EFADNLDSDFK	gatccttaCTTAAAGTCAGAGTCCAGGTTGTCAGCAAACTCCTTAGTCAGagcaacAACCAG
11	LVSSLTK	80	uS3	LGGAEIAR	gatccttaACGAGCAATCTCAGCACCACCCAGCTTAGTCAGagaagaAACCAG
10	LVTALTK	81	uS4	GNTGENLLALLEGR	gatccttaACGACCCTCCAGCAGAGCCAGCAGGTTCTCACCAGTGTTACCCTTAGTCAGagcagtAACCAG
12	LVLALTK	82	uS4	LSDYGVQLR	gatccttaACGCAGCTGAACACCGTAGTCAGACAGCTTAGTCAGagccagAACCAG
28	LVPFLTK	83	uS4	LDNVVYR	gatccttaACGGTAAACAACGTTGTCCAGCTTAGTCAGaaaaggAACCAG
29	LVTFLTK	84	uS4	AALELAEQR	gatccttaACGCTGCTCAGCCAGCTCCAGAGCAGCCTTAGTCAGaaaagtAACCAG
13	LVSVLTK	85	uS5	AVLEVAGVHNVLAK	gatccttaCTTAGCCAGAACGTTGTGAACACCAGCAACCTCCAGAACAGCCTTAGTCAGaacagaAACCAG
14	LVTSLTK	86	uS5	SVEEILGK	gatccttaCTTACCCAGAATCTCCTCAACAGACTTAGTCAGagaagtAACCAG
30	LVSYLTK	87	uS5	GVHTGSR	gatccttaACGAGAACCAGTGTGAACACCCTTAGTCAGgtaagaAACCAG
15	LVVPLTK	88	bS6	YTAAITGAEGK	gatccttaCTTACCCTCAGCACCAGTAATAGCAGCAGTGTACTTAGTCAGaggaacAACCAG
16	LVTPLTK	89	bS6	FNDAVIR	gatccttaACGAATAACAGCGTCGTTAAACTTAGTCAGaggagtAACCAG
17	LVTVLTK	90	bS6	LEDWGR	gatccttaACGACCCCAGTCCTCCAGCTTAGTCAGaacagtAACCAG
18	LVTTLTK	91	uS7	AFAHYR	gatccttaACGGTAGTGAGCAAAAGCCTTAGTCAGagtagtAACCAG
19	LVGFLTK	92	uS7	LANELSDAAENK	gatccttaCTTGTTCTCAGCAGCGTCAGACAGCTCGTTAGCCAGCTTAGTCAGaaaaccAACCAG
20	LVPLLTK	93	uS7	SFSHQAGASSK	gatccttaCTTAGAAGAAGCACCAGCCTGGTGAGAAAAAGACTTAGTCAGcagaggAACCAG
21	LVTLLTK	94	uS8	EEGFIEDFK	gatccttaCTTAAAGTCCTCAATAAAACCCTCCTCCTTAGTCAGcagagtAACCAG
22	LVAFLTK	95	uS8	VAIANVLK	gatccttaCTTCAGAACGTTAGCAATAGCAACCTTAGTCAGaaaagcAACCAG
31	LVTYLTK	96	uS8	AVVESIQR	gatccttaACGCTGAATAGACTCAACAACAGCCTTAGTCAGgtaagtAACCAG
23	LVYGLTK	97	uS9	IVINQR	gatccttaACGCTGGTTAATAACAATCTTAGTCAGaccgtaAACCAG
24	LVDLLTK	98	uS9	LDLYITVK	gatccttaCTTAACAGTAATGTACAGGTCCAGCTTAGTCAGcaggtcAACCAG
25	LVTELTK	99	uS9	SLEQYFGR	gatccttaACGACCAAAGTACTGCTCCAGAGACTTAGTCAGctcagtAACCAG
32	LVDYLTK	100	uS10	FTVLISPHVNK	gatccttaCTTGTTAACGTGAGGAGAAATCAGAACAGTAAACTTAGTCAGgtagtcAACCAG
33	LVEYLTK	101	uS10	LVDIVEPTEK	gatccttaCTTCTCAGTAGGCTCAACAATGTCAACCAGCTTAGTCAGgtactcAACCAG
34	LVYYLTK	102	uS10	DQYEIR	gatccttaACGAATCTCGTACTGGTCCTTAGTCAGgtagtaAACCAG
1	LVGGLTK	103	uS11	STPFAAQVAAER	gatccttaACGCTCAGCAGCAACCTGAGCAGCAAAAGGAGTAGACTTAGTCAGaccaccAACCAG
2	LVGALTK	104	uS11	GPGPGR	gatccttaACGACCAGGACCAGGACCCTTAGTCAGagcaccAACCAG
5	LVPGLTK	105	uS11	ALNAAGFR	gatccttaACGAAAACCAGCAGCGTTCAGAGCCTTAGTCAGaccaggAACCAG
3	LVAALTK	106	uS12	SNVPALEACPQK	gatccttaCTTCTGAGGACAAGCCTCCAGAGCAGGAACGTTAGACTTAGTCAGagcagcAACCAG
4	LVSGLTK	107	uS12	VYTTTPK	gatccttaCTTAGGAGTAGTAGTGTAAACCTTAGTCAGaccagaAACCAG
7	LVTGLTK	108	uS12	GALDCSGVK	gatccttaCTTAACACCAGAACAGTCCAGAGCACCCTTAGTCAGaccagtAACCAG
8	LVAPLTK	109	uS13	IAGINIPDHK	gatccttaCTTGTGGTCAGGAATGTTAATACCAGCAATCTTAGTCAGaggagcAACCAG
9	LVVALTK	110	uS13	AILAAAGIAEDVK	gatccttaCTTAACGTCCTCAGCAATACCAGCAGCAGCCAGAATAGCCTTAGTCAGagcaacAACCAG
10	LVTALTK	111	uS13	HAVIALTSIYGVGK	gatccttaCTTACCAACACCGTAAATAGAAGTCAGAGCAATAACAGCGTGCTTAGTCAGagcagtAACCAG
27	LVLELTK	112	uS13	ISELSEGQIDTLR	gatccttaACGCAGAGTGTCAATCTGACCCTCAGACAGCTCAGAAATCTTAGTCAGctccagAACCAG
28	LVPFLTK	113	uS13	FVVEGDLR	gatccttaACGCAGGTCACCCTCAACAACAAACTTAGTCAGaaaaggAACCAG
11	LVSSLTK	114	uS14	LQTLPR	gatccttaACGAGGCAGAGTCTGCAGCTTAGTCAGagaagaAACCAG
29	LVTFLTK	115	uS14	AIISDVNASDEDR	gatccttaACGGTCCTCGTCAGAAGCGTTAACGTCAGAAATAATAGCCTTAGTCAGaaaagtAACCAG
30	LVSYLTK	116	uS14	WNAVLK	gatccttaCTTCAGAACAGCGTTCCACTTAGTCAGgtaagaAACCAG
31	LVTYLTK	117	uS14	GEIPGLK	gatccttaCTTCAGACCAGGAATCTCACCCTTAGTCAGgtaagtAACCAG
12	LVLALTK	118	uS15	IVSEFGR	gatccttaACGACCAAACTCAGAAACAATCTTAGTCAGagccagAACCAG
13	LVSVLTK	119	uS15	YTQLIER	gatccttaACGCTCAATCAGCTGAGTGTACTTAGTCAGaacagaAACCAG
32	LVDYLTK	120	uS15	LLDYLK	gatccttaCTTCAGGTAGTCCAGCAGCTTAGTCAGgtagtcAACCAG
14	LVTSLTK	121	bS16	VGFFNPIASEK	gatccttaCTTCTCAGAAGCAATAGGGTTAAAAAAACCAACCTTAGTCAGagaagtAACCAG
15	LVVPLTK	122	bS16	IAHWVGQGATISDR	gatccttaACGGTCAGAAATAGTAGCACCCTGACCAACCCAGTGAGCAATCTTAGTCAGaggaacAACCAG
16	LVTPLTK	123	bS16	VAALIK	gatccttaCTTAATCAGAGCAGCAACCTTAGTCAGaggagtAACCAG
17	LVTVLTK	124	uS17	SWTLVR	gatccttaACGAACCAGAGTCCAAGACTTAGTCAGaacagtAACCAG
18	LVTTLTK	125	uS17	SIVVAIER	gatccttaACGCTCAATAGCAACAACAATAGACTTAGTCAGagtagtAACCAG
19	LVGFLTK	126	uS17	HPIYGK	gatccttaCTTACCGTAAATAGGGTGCTTAGTCAGaaaaccAACCAG
6	LVGVLTK	127	bS18	YLSLLPYTDR	gatccttaACGGTCAGTGTAAGGCAGCAGAGACAGGTACTTAGTCAGaacaccAACCAG
20	LVPLLTK	128	bS18	FTAEGVQEIDYK	gatccttaCTTGTAGTCAATCTCCTGAACACCCTCAGCAGTAAACTTAGTCAGcagaggAACCAG
21	LVTLLTK	129	bS18	NYITESGK	gatccttaCTTACCAGACTCAGTAATGTAGTTCTTAGTCAGcagagtAACCAG
22	LVAFLTK	130	uS19	GPFIDLHLLK	gatccttaCTTCAGCAGGTGCAGGTCAATAAAAGGACCCTTAGTCAGaaaagcAACCAG
23	LVYGLTK	131	uS19	LGEFAPTR	gatccttaACGAGTAGGAGCAAACTCACCCAGCTTAGTCAGaccgtaAACCAG
24	LVDLLTK	132	bS20	ANLTAQINK	gatccttaCTTGTTAATCTGAGCAGTCAGGTTAGCCTTAGTCAGcaggtcAACCAG
25	LVTELTK	133	bS20	VYAAIEAGDK	gatccttaCTTGTCACCAGCCTCAATAGCAGCGTAAACCTTAGTCAGctcagtAACCAG
26	LVFSLTK	134	bS20	GLIHK	gatccttaCTTGTGAATCAGACCCTTAGTCAGagaaaaAACCAG
33	LVEYLTK	135	bS21	ENEPFDVALR	gatccttaACGCAGAGCAACGTCAAAAGGCTCGTTCTCCTTAGTCAGgtactcAACCAG
34	LVYYLTK	136	bS21	AGVLAEVR	gatccttaACGAACCTCAGCCAGAACACCAGCCTTAGTCAGgtagtaAACCAG

### Sheet: TableS7
Serial No.	Quantification tag	Forward primer	Reverse primer
1	LVGGLTK	GAAGCTGGTTggtggtCTGACTAA	TAGTCAGaccaccAACCAGCTTCA
2	LVGALTK	GAAGCTGGTTggtgctCTGACTAA	TAGTCAGagcaccAACCAGCTTCA
3	LVAALTK	GAAGCTGGTTgctgctCTGACTAA	TAGTCAGagcagcAACCAGCTTCA
4	LVSGLTK	GAAGCTGGTTtctggtCTGACTAA	TAGTCAGaccagaAACCAGCTTCA
5	LVPGLTK	GAAGCTGGTTcctggtCTGACTAA	TAGTCAGaccaggAACCAGCTTCA
6	LVGVLTK	GAAGCTGGTTggtgttCTGACTAA	TAGTCAGaacaccAACCAGCTTCA
7	LVTGLTK	GCTGGTTACTggtCTGACTAAGgg	cCTTAGTCAGaccAGTAACCAGCT
8	LVAPLTK	GAAGCTGGTTgctcctCTGACTAA	TAGTCAGaggagcAACCAGCTTCA
9	LVVALTK	GAAGCTGGTTgttgctCTGACTAA	TAGTCAGagcaacAACCAGCTTCA
10	LVTALTK	GCTGGTTACTgctCTGACTAAGgg	cCTTAGTCAGagcAGTAACCAGCT
11	LVSSLTK	GAAGCTGGTTtcttctCTGACTAA	TAGTCAGagaagaAACCAGCTTCA
12	LVLALTK	GAAGCTGGTTctggctCTGACTAA	TAGTCAGagccagAACCAGCTTCA
13	LVSVLTK	GAAGCTGGTTtctgttCTGACTAA	TAGTCAGaacagaAACCAGCTTCA
14	LVTSLTK	GCTGGTTACTtctCTGACTAAGgg	cCTTAGTCAGagaAGTAACCAGCT
15	LVVPLTK	GAAGCTGGTTgttcctCTGACTAA	TAGTCAGaggaacAACCAGCTTCA
16	LVTPLTK	GCTGGTTACTcctCTGACTAAGgg	cCTTAGTCAGaggAGTAACCAGCT
17	LVTVLTK	GCTGGTTACTgttCTGACTAAGgg	cCTTAGTCAGaacAGTAACCAGCT
18	LVTTLTK	GCTGGTTACTactCTGACTAAGgg	cCTTAGTCAGagtAGTAACCAGCT
19	LVGFLTK	GAAGCTGGTTggttttCTGACTAA	TAGTCAGaaaaccAACCAGCTTCA
20	LVPLLTK	GAAGCTGGTTcctctgCTGACTAA	TAGTCAGcagaggAACCAGCTTCA
21	LVTLLTK	GAAGCTGGTTgttctgCTGACTAA	TAGTCAGcagaacAACCAGCTTCA
22	LVAFLTK	GAAGCTGGTTgcttttCTGACTAA	TAGTCAGaaaagcAACCAGCTTCA
23	LVYGLTK	GAAGCTGGTTtacggtCTGACTAA	TAGTCAGaccgtaAACCAGCTTCA
24	LVDLLTK	GAAGCTGGTTgacctgCTGACTAA	TAGTCAGcaggtcAACCAGCTTCA
25	LVTELTK	GCTGGTTACTgagCTGACTAAGgg	cCTTAGTCAGctcAGTAACCAGCT
26	LVFSLTK	GAAGCTGGTTttttctCTGACTAA	TAGTCAGagaaaaAACCAGCTTCA
27	LVLELTK	GAAGCTGGTTctggagCTGACTAA	TAGTCAGctccagAACCAGCTTCA
28	LVPFLTK	GAAGCTGGTTccttttCTGACTAA	TAGTCAGaaaaggAACCAGCTTCA
29	LVTFLTK	GCTGGTTACTtttCTGACTAAGgg	cCTTAGTCAGaaaAGTAACCAGCT
30	LVSYLTK	GAAGCTGGTTtcttacCTGACTAA	TAGTCAGgtaagaAACCAGCTTCA
31	LVTYLTK	GCTGGTTACTtatCTGACTAAGgg	cCTTAGTCAGataAGTAACCAGCT
32	LVDYLTK	GAAGCTGGTTgactacCTGACTAA	TAGTCAGgtagtcAACCAGCTTCA
33	LVEYLTK	GAAGCTGGTTgagtacCTGACTAA	TAGTCAGgtactcAACCAGCTTCA
34	LVYYLTK	GAAGCTGGTTtactacCTGACTAA	TAGTCAGgtagtaAACCAGCTTCA

### Sheet: TableS8
Precursor sequence	isotope labeling	Precursor m/z	Product m/z	Ion type	CE
LVGGLTK	light	344.224	574.356	y6	13.2
LVGGLTK	light	344.224	475.287	y5	13.2
LVGGLTK	light	344.224	418.266	y4	13.2
LVGGLTK	heavy	347.234	580.376	y6	13.2
LVGGLTK	heavy	347.234	481.308	y5	13.2
LVGGLTK	heavy	347.234	424.286	y4	13.2
LVGALTK	light	351.231	588.372	y6	13.4
LVGALTK	light	351.231	489.303	y5	13.4
LVGALTK	light	351.231	432.282	y4	13.4
LVGALTK	heavy	354.242	594.392	y6	13.4
LVGALTK	heavy	354.242	495.323	y5	13.4
LVGALTK	heavy	354.242	438.302	y4	13.4
LVAALTK	light	358.239	602.387	y6	13.7
LVAALTK	light	358.239	503.319	y5	13.7
LVAALTK	light	358.239	432.282	y4	13.7
LVAALTK	heavy	361.249	608.407	y6	13.7
LVAALTK	heavy	361.249	509.339	y5	13.7
LVAALTK	heavy	361.249	438.302	y4	13.7
LVSGLTK	light	359.229	604.366	y6	13.7
LVSGLTK	light	359.229	505.298	y5	13.7
LVSGLTK	light	359.229	418.266	y4	13.7
LVSGLTK	heavy	362.239	610.387	y6	13.7
LVSGLTK	heavy	362.239	511.318	y5	13.7
LVSGLTK	heavy	362.239	424.286	y4	13.7
LVPGLTK	light	364.239	614.387	y6	13.8
LVPGLTK	light	364.239	515.319	y5	13.8
LVPGLTK	light	364.239	418.266	y4	13.8
LVPGLTK	heavy	367.249	620.407	y6	13.8
LVPGLTK	heavy	367.249	521.339	y5	13.8
LVPGLTK	heavy	367.249	424.286	y4	13.8
LVGVLTK	light	365.247	616.403	y6	13.9
LVGVLTK	light	365.247	517.334	y5	13.9
LVGVLTK	light	365.247	460.313	y4	13.9
LVGVLTK	heavy	368.257	622.423	y6	13.9
LVGVLTK	heavy	368.257	523.355	y5	13.9
LVGVLTK	heavy	368.257	466.333	y4	13.9
LVTGLTK	light	366.237	618.382	y6	13.9
LVTGLTK	light	366.237	519.314	y5	13.9
LVTGLTK	light	366.237	418.266	y4	13.9
LVTGLTK	heavy	369.247	624.402	y6	13.9
LVTGLTK	heavy	369.247	525.334	y5	13.9
LVTGLTK	heavy	369.247	424.286	y4	13.9
LVAPLTK	light	371.247	628.403	y6	14
LVAPLTK	light	371.247	529.334	y5	14
LVAPLTK	light	371.247	458.297	y4	14
LVAPLTK	heavy	374.257	634.423	y6	14
LVAPLTK	heavy	374.257	535.355	y5	14
LVAPLTK	heavy	374.257	464.317	y4	14
LVVALTK	light	372.255	630.418	y6	14.1
LVVALTK	light	372.255	531.35	y5	14.1
LVVALTK	light	372.255	432.282	y4	14.1
LVVALTK	heavy	375.265	636.439	y6	14.1
LVVALTK	heavy	375.265	537.37	y5	14.1
LVVALTK	heavy	375.265	438.302	y4	14.1
LVTALTK	light	373.245	632.398	y6	14.1
LVTALTK	light	373.245	533.329	y5	14.1
LVTALTK	light	373.245	432.282	y4	14.1
LVTALTK	heavy	376.255	638.418	y6	14.1
LVTALTK	heavy	376.255	539.349	y5	14.1
LVTALTK	heavy	376.255	438.302	y4	14.1
LVSSLTK	light	374.234	634.377	y6	14.1
LVSSLTK	light	374.234	535.309	y5	14.1
LVSSLTK	light	374.234	448.277	y4	14.1
LVSSLTK	heavy	377.244	640.397	y6	14.1
LVSSLTK	heavy	377.244	541.329	y5	14.1
LVSSLTK	heavy	377.244	454.297	y4	14.1
LVLALTK	light	379.263	644.434	y6	14.3
LVLALTK	light	379.263	545.366	y5	14.3
LVLALTK	light	379.263	432.282	y4	14.3
LVLALTK	heavy	382.273	650.454	y6	14.3
LVLALTK	heavy	382.273	551.386	y5	14.3
LVLALTK	heavy	382.273	438.302	y4	14.3
LVSVLTK	light	380.252	646.413	y6	14.3
LVSVLTK	light	380.252	547.345	y5	14.3
LVSVLTK	light	380.252	460.313	y4	14.3
LVSVLTK	heavy	383.262	652.434	y6	14.3
LVSVLTK	heavy	383.262	553.365	y5	14.3
LVSVLTK	heavy	383.262	466.333	y4	14.3
LVTSLTK	light	381.242	648.393	y6	14.3
LVTSLTK	light	381.242	549.324	y5	14.3
LVTSLTK	light	381.242	448.277	y4	14.3
LVTSLTK	heavy	384.252	654.413	y6	14.3
LVTSLTK	heavy	384.252	555.344	y5	14.3
LVTSLTK	heavy	384.252	454.297	y4	14.3
LVVPLTK	light	385.263	656.434	y6	14.5
LVVPLTK	light	385.263	557.366	y5	14.5
LVVPLTK	light	385.263	458.297	y4	14.5
LVVPLTK	heavy	388.273	662.454	y6	14.5
LVVPLTK	heavy	388.273	563.386	y5	14.5
LVVPLTK	heavy	388.273	464.317	y4	14.5
LVTPLTK	light	386.252	658.413	y6	14.5
LVTPLTK	light	386.252	559.345	y5	14.5
LVTPLTK	light	386.252	458.297	y4	14.5
LVTPLTK	heavy	389.262	664.434	y6	14.5
LVTPLTK	heavy	389.262	565.365	y5	14.5
LVTPLTK	heavy	389.262	464.317	y4	14.5
LVTVLTK	light	387.26	660.429	y6	14.5
LVTVLTK	light	387.26	561.361	y5	14.5
LVTVLTK	light	387.26	460.313	y4	14.5
LVTVLTK	heavy	390.27	666.449	y6	14.5
LVTVLTK	heavy	390.27	567.381	y5	14.5
LVTVLTK	heavy	390.27	466.333	y4	14.5
LVTTLTK	light	388.25	662.408	y6	14.6
LVTTLTK	light	388.25	563.34	y5	14.6
LVTTLTK	light	388.25	462.292	y4	14.6
LVTTLTK	heavy	391.26	668.428	y6	14.6
LVTTLTK	heavy	391.26	569.36	y5	14.6
LVTTLTK	heavy	391.26	468.312	y4	14.6
LVGFLTK	light	389.247	664.403	y6	14.6
LVGFLTK	light	389.247	565.334	y5	14.6
LVGFLTK	light	389.247	508.313	y4	14.6
LVGFLTK	heavy	392.257	670.423	y6	14.6
LVGFLTK	heavy	392.257	571.355	y5	14.6
LVGFLTK	heavy	392.257	514.333	y4	14.6
LVPLLTK	light	392.271	670.45	y6	14.7
LVPLLTK	light	392.271	571.381	y5	14.7
LVPLLTK	light	392.271	474.329	y4	14.7
LVPLLTK	heavy	395.281	676.47	y6	14.7
LVPLLTK	heavy	395.281	577.402	y5	14.7
LVPLLTK	heavy	395.281	480.349	y4	14.7
LVTLLTK	light	394.268	674.445	y6	14.7
LVTLLTK	light	394.268	575.376	y5	14.7
LVTLLTK	light	394.268	474.329	y4	14.7
LVTLLTK	heavy	397.278	680.465	y6	14.7
LVTLLTK	heavy	397.278	581.396	y5	14.7
LVTLLTK	heavy	397.278	480.349	y4	14.7
LVAFLTK	light	396.255	678.418	y6	14.8
LVAFLTK	light	396.255	579.35	y5	14.8
LVAFLTK	light	396.255	508.313	y4	14.8
LVAFLTK	heavy	399.265	684.439	y6	14.8
LVAFLTK	heavy	399.265	585.37	y5	14.8
LVAFLTK	heavy	399.265	514.333	y4	14.8
LVYGLTK	light	397.245	680.398	y6	14.8
LVYGLTK	light	397.245	581.329	y5	14.8
LVYGLTK	light	397.245	418.266	y4	14.8
LVYGLTK	heavy	400.255	686.418	y6	14.8
LVYGLTK	heavy	400.255	587.349	y5	14.8
LVYGLTK	heavy	400.255	424.286	y4	14.8
LVDLLTK	light	401.258	688.424	y6	14.9
LVDLLTK	light	401.258	589.356	y5	14.9
LVDLLTK	light	401.258	474.329	y4	14.9
LVDLLTK	heavy	404.268	694.444	y6	14.9
LVDLLTK	heavy	404.268	595.376	y5	14.9
LVDLLTK	heavy	404.268	480.349	y4	14.9
LVTELTK	light	402.247	690.403	y6	15
LVTELTK	light	402.247	591.335	y5	15
LVTELTK	light	402.247	490.287	y4	15
LVTELTK	heavy	405.257	696.423	y6	15
LVTELTK	heavy	405.257	597.355	y5	15
LVTELTK	heavy	405.257	496.307	y4	15
LVFSLTK	light	404.252	694.413	y6	15
LVFSLTK	light	404.252	595.345	y5	15
LVFSLTK	light	404.252	448.277	y4	15
LVFSLTK	heavy	407.262	700.434	y6	15
LVFSLTK	heavy	407.262	601.365	y5	15
LVFSLTK	heavy	407.262	454.297	y4	15
LVLELTK	light	408.265	702.44	y6	15.2
LVLELTK	light	408.265	603.371	y5	15.2
LVLELTK	light	408.265	490.287	y4	15.2
LVLELTK	heavy	411.276	708.46	y6	15.2
LVLELTK	heavy	411.276	609.391	y5	15.2
LVLELTK	heavy	411.276	496.307	y4	15.2
LVPFLTK	light	409.263	704.434	y6	15.2
LVPFLTK	light	409.263	605.366	y5	15.2
LVPFLTK	light	409.263	508.313	y4	15.2
LVPFLTK	heavy	412.273	710.454	y6	15.2
LVPFLTK	heavy	412.273	611.386	y5	15.2
LVPFLTK	heavy	412.273	514.333	y4	15.2
LVTFLTK	light	411.26	708.429	y6	15.2
LVTFLTK	light	411.26	609.361	y5	15.2
LVTFLTK	light	411.26	508.313	y4	15.2
LVTFLTK	heavy	414.27	714.449	y6	15.2
LVTFLTK	heavy	414.27	615.381	y5	15.2
LVTFLTK	heavy	414.27	514.333	y4	15.2
LVSYLTK	light	412.25	710.408	y6	15.3
LVSYLTK	light	412.25	611.34	y5	15.3
LVSYLTK	light	412.25	524.308	y4	15.3
LVSYLTK	heavy	415.26	716.428	y6	15.3
LVSYLTK	heavy	415.26	617.36	y5	15.3
LVSYLTK	heavy	415.26	530.328	y4	15.3
LVTYLTK	light	419.258	724.424	y6	15.5
LVTYLTK	light	419.258	625.356	y5	15.5
LVTYLTK	light	419.258	524.308	y4	15.5
LVTYLTK	heavy	422.268	730.444	y6	15.5
LVTYLTK	heavy	422.268	631.376	y5	15.5
LVTYLTK	heavy	422.268	530.328	y4	15.5
LVDYLTK	light	426.247	738.403	y6	15.7
LVDYLTK	light	426.247	639.335	y5	15.7
LVDYLTK	light	426.247	524.308	y4	15.7
LVDYLTK	heavy	429.257	744.423	y6	15.7
LVDYLTK	heavy	429.257	645.355	y5	15.7
LVDYLTK	heavy	429.257	530.328	y4	15.7
LVEYLTK	light	433.255	752.419	y6	15.9
LVEYLTK	light	433.255	653.35	y5	15.9
LVEYLTK	light	433.255	524.308	y4	15.9
LVEYLTK	heavy	436.265	758.439	y6	15.9
LVEYLTK	heavy	436.265	659.371	y5	15.9
LVEYLTK	heavy	436.265	530.328	y4	15.9
LVYYLTK	light	450.265	786.44	y6	16.4
LVYYLTK	light	450.265	687.371	y5	16.4
LVYYLTK	light	450.265	524.308	y4	16.4
LVYYLTK	heavy	453.276	792.46	y6	16.4
LVYYLTK	heavy	453.276	693.391	y5	16.4
LVYYLTK	heavy	453.276	530.328	y4	16.4
TGPNLHGLFGR	light	584.815	620.315	b6	20.4
TGPNLHGLFGR	light	584.815	913.5	y8	20.4
TGPNLHGLFGR	light	584.815	799.457	y7	20.4
TGPNLHGLFGR	light	584.815	686.373	y6	20.4
TGPNLHGLFGR	light	584.815	505.78	y9	20.4
TGPNLHGLFGR	heavy	589.819	620.315	b6	20.4
TGPNLHGLFGR	heavy	589.819	923.509	y8	20.4
TGPNLHGLFGR	heavy	589.819	809.466	y7	20.4
TGPNLHGLFGR	heavy	589.819	696.382	y6	20.4
TGPNLHGLFGR	heavy	589.819	510.784	y9	20.4
YIPGTK	light	339.695	515.319	y5	13.1
YIPGTK	light	339.695	402.235	y4	13.1
YIPGTK	light	339.695	201.621	y4	13.1
YIPGTK	heavy	342.705	521.339	y5	13.1
YIPGTK	heavy	342.705	408.255	y4	13.1
YIPGTK	heavy	342.705	204.631	y4	13.1
NTDGSTDYGILQINSR	light	877.421	1423.72	y13	29.2
NTDGSTDYGILQINSR	light	877.421	1279.66	y11	29.2
NTDGSTDYGILQINSR	light	877.421	1178.62	y10	29.2
NTDGSTDYGILQINSR	light	877.421	1063.59	y9	29.2
NTDGSTDYGILQINSR	light	877.421	900.526	y8	29.2
NTDGSTDYGILQINSR	heavy	882.425	1433.73	y13	29.2
NTDGSTDYGILQINSR	heavy	882.425	1289.67	y11	29.2
NTDGSTDYGILQINSR	heavy	882.425	1188.62	y10	29.2
NTDGSTDYGILQINSR	heavy	882.425	1073.6	y9	29.2
NTDGSTDYGILQINSR	heavy	882.425	910.534	y8	29.2
HGLDNYR	light	437.712	737.358	y6	16
HGLDNYR	light	437.712	680.336	y5	16
HGLDNYR	light	437.712	567.252	y4	16
HGLDNYR	light	437.712	452.225	y3	16
HGLDNYR	heavy	442.716	747.366	y6	16
HGLDNYR	heavy	442.716	690.344	y5	16
HGLDNYR	heavy	442.716	577.26	y4	16
HGLDNYR	heavy	442.716	462.233	y3	16
FESNFNTQATNR	light	714.829	1152.54	y10	24.3
FESNFNTQATNR	light	714.829	1065.51	y9	24.3
FESNFNTQATNR	light	714.829	951.464	y8	24.3
FESNFNTQATNR	light	714.829	804.396	y7	24.3
FESNFNTQATNR	heavy	719.833	1162.55	y10	24.3
FESNFNTQATNR	heavy	719.833	1075.52	y9	24.3
FESNFNTQATNR	heavy	719.833	961.473	y8	24.3
FESNFNTQATNR	heavy	719.833	814.404	y7	24.3
IGDYAGIK	light	418.729	723.367	y7	15.5
IGDYAGIK	light	418.729	666.346	y6	15.5
IGDYAGIK	light	418.729	551.319	y5	15.5
IGDYAGIK	heavy	421.739	729.387	y7	15.5
IGDYAGIK	heavy	421.739	672.366	y6	15.5
IGDYAGIK	heavy	421.739	557.339	y5	15.5
GVIFYESHGK	light	568.79	980.484	y8	20
GVIFYESHGK	light	568.79	867.4	y7	20
GVIFYESHGK	light	568.79	720.331	y6	20
GVIFYESHGK	heavy	571.8	986.504	y8	20
GVIFYESHGK	heavy	571.8	873.42	y7	20
GVIFYESHGK	heavy	571.8	726.351	y6	20
ANELLINVK	light	507.303	828.519	y7	18.1
ANELLINVK	light	507.303	699.476	y6	18.1
ANELLINVK	light	507.303	586.392	y5	18.1
ANELLINVK	heavy	510.313	834.539	y7	18.1
ANELLINVK	heavy	510.313	705.496	y6	18.1
ANELLINVK	heavy	510.313	592.412	y5	18.1
YVVDTSK	light	406.213	648.356	y6	15.1
YVVDTSK	light	406.213	549.288	y5	15.1
YVVDTSK	light	406.213	450.219	y4	15.1
YVVDTSK	heavy	409.224	654.376	y6	15.1
YVVDTSK	heavy	409.224	555.308	y5	15.1
YVVDTSK	heavy	409.224	456.24	y4	15.1
VVGLSTLPEIYEK	light	724.406	1249.67	y11	24.6
VVGLSTLPEIYEK	light	724.406	1079.56	y9	24.6
VVGLSTLPEIYEK	light	724.406	992.53	y8	24.6
VVGLSTLPEIYEK	light	724.406	778.398	y6	24.6
VVGLSTLPEIYEK	heavy	727.416	1255.69	y11	24.6
VVGLSTLPEIYEK	heavy	727.416	1085.58	y9	24.6
VVGLSTLPEIYEK	heavy	727.416	998.55	y8	24.6
VVGLSTLPEIYEK	heavy	727.416	784.418	y6	24.6
EALDFFAR	light	484.745	768.404	y6	17.4
EALDFFAR	light	484.745	655.32	y5	17.4
EALDFFAR	light	484.745	540.293	y4	17.4
EALDFFAR	heavy	489.75	778.412	y6	17.4
EALDFFAR	heavy	489.75	665.328	y5	17.4
EALDFFAR	heavy	489.75	550.301	y4	17.4
AWSVAR	light	345.19	618.336	y5	13.3
AWSVAR	light	345.19	432.257	y4	13.3
AWSVAR	light	345.19	345.224	y3	13.3
AWSVAR	heavy	350.194	628.344	y5	13.3
AWSVAR	heavy	350.194	442.265	y4	13.3
AWSVAR	heavy	350.194	355.233	y3	13.3
LVNELTEFAK	light	582.319	951.478	y8	20.4
LVNELTEFAK	light	582.319	837.435	y7	20.4
LVNELTEFAK	light	582.319	708.393	y6	20.4
LVNELTEFAK	light	582.319	595.309	y5	20.4
LVNELTEFAK	heavy	585.329	957.498	y8	20.4
LVNELTEFAK	heavy	585.329	843.455	y7	20.4
LVNELTEFAK	heavy	585.329	714.413	y6	20.4
LVNELTEFAK	heavy	585.329	601.329	y5	20.4
NYQEAK	light	376.682	406.172	b3	14.2
NYQEAK	light	376.682	638.314	y5	14.2
NYQEAK	light	376.682	475.251	y4	14.2
NYQEAK	heavy	379.692	406.172	b3	14.2
NYQEAK	heavy	379.692	644.335	y5	14.2
NYQEAK	heavy	379.692	481.271	y4	14.2
AEFVEVTK	light	461.748	722.408	y6	16.8
AEFVEVTK	light	461.748	575.34	y5	16.8
AEFVEVTK	light	461.748	476.271	y4	16.8
AEFVEVTK	heavy	464.758	728.428	y6	16.8
AEFVEVTK	heavy	464.758	581.36	y5	16.8
AEFVEVTK	heavy	464.758	482.292	y4	16.8
ATEEQLK	light	409.716	747.388	y6	15.2
ATEEQLK	light	409.716	646.341	y5	15.2
ATEEQLK	light	409.716	517.298	y4	15.2
ATEEQLK	heavy	412.726	753.408	y6	15.2
ATEEQLK	heavy	412.726	652.361	y5	15.2
ATEEQLK	heavy	412.726	523.318	y4	15.2
HLVDEPQNLIK	light	653.362	594.288	b5	22.5
HLVDEPQNLIK	light	653.362	1168.66	y10	22.5
HLVDEPQNLIK	light	653.362	1055.57	y9	22.5
HLVDEPQNLIK	light	653.362	956.505	y8	22.5
HLVDEPQNLIK	light	653.362	712.435	y6	22.5
HLVDEPQNLIK	heavy	656.372	594.288	b5	22.5
HLVDEPQNLIK	heavy	656.372	1174.68	y10	22.5
HLVDEPQNLIK	heavy	656.372	1061.59	y9	22.5
HLVDEPQNLIK	heavy	656.372	962.525	y8	22.5
HLVDEPQNLIK	heavy	656.372	718.455	y6	22.5
LGEYGFQNALIVR	light	740.401	1180.65	y10	25.1
LGEYGFQNALIVR	light	740.401	1017.58	y9	25.1
LGEYGFQNALIVR	light	740.401	960.563	y8	25.1
LGEYGFQNALIVR	light	740.401	813.494	y7	25.1
LGEYGFQNALIVR	heavy	745.405	1190.66	y10	25.1
LGEYGFQNALIVR	heavy	745.405	1027.59	y9	25.1
LGEYGFQNALIVR	heavy	745.405	970.571	y8	25.1
LGEYGFQNALIVR	heavy	745.405	823.502	y7	25.1
ELPDPQESIQR	light	656.331	1069.53	y9	22.6
ELPDPQESIQR	light	656.331	857.448	y7	22.6
ELPDPQESIQR	light	656.331	535.267	y9	22.6
ELPDPQESIQR	light	656.331	429.227	y7	22.6
ELPDPQESIQR	heavy	661.335	1079.54	y9	22.6
ELPDPQESIQR	heavy	661.335	867.456	y7	22.6
ELPDPQESIQR	heavy	661.335	540.271	y9	22.6
ELPDPQESIQR	heavy	661.335	434.232	y7	22.6
GYLAVAVVK	light	460.284	699.476	y7	16.7
GYLAVAVVK	light	460.284	586.392	y6	16.7
GYLAVAVVK	light	460.284	515.355	y5	16.7
GYLAVAVVK	heavy	463.294	705.496	y7	16.7
GYLAVAVVK	heavy	463.294	592.412	y6	16.7
GYLAVAVVK	heavy	463.294	521.375	y5	16.7
YYGYTGAFR	light	549.256	934.442	y8	19.4
YYGYTGAFR	light	549.256	771.378	y7	19.4
YYGYTGAFR	light	549.256	714.357	y6	19.4
YYGYTGAFR	light	549.256	551.294	y5	19.4
YYGYTGAFR	heavy	554.26	944.45	y8	19.4
YYGYTGAFR	heavy	554.26	781.387	y7	19.4
YYGYTGAFR	heavy	554.26	724.365	y6	19.4
YYGYTGAFR	heavy	554.26	561.302	y5	19.4
GDVAFVK	light	368.205	563.355	y5	14
GDVAFVK	light	368.205	464.287	y4	14
GDVAFVK	light	368.205	393.25	y3	14
GDVAFVK	heavy	371.215	569.375	y5	14
GDVAFVK	heavy	371.215	470.307	y4	14
GDVAFVK	heavy	371.215	399.27	y3	14
QQDDFGK	light	419.19	709.315	y6	15.5
QQDDFGK	light	419.19	581.257	y5	15.5
QQDDFGK	light	419.19	466.23	y4	15.5
QQDDFGK	heavy	422.201	715.335	y6	15.5
QQDDFGK	heavy	422.201	587.277	y5	15.5
QQDDFGK	heavy	422.201	472.25	y4	15.5
GGYADR	light	319.648	581.268	y5	12.5
GGYADR	light	319.648	524.246	y4	12.5
GGYADR	light	319.648	361.183	y3	12.5
GGYADR	heavy	324.652	591.276	y5	12.5
GGYADR	heavy	324.652	534.255	y4	12.5
GGYADR	heavy	324.652	371.191	y3	12.5
FNDDFSR	light	450.696	753.316	y6	16.4
FNDDFSR	light	450.696	639.273	y5	16.4
FNDDFSR	light	450.696	524.246	y4	16.4
FNDDFSR	heavy	455.7	763.324	y6	16.4
FNDDFSR	heavy	455.7	649.282	y5	16.4
FNDDFSR	heavy	455.7	534.255	y4	16.4
LWSAEIPNLYR	light	681.364	1062.56	y9	23.3
LWSAEIPNLYR	light	681.364	975.526	y8	23.3
LWSAEIPNLYR	light	681.364	904.489	y7	23.3
LWSAEIPNLYR	light	681.364	775.446	y6	23.3
LWSAEIPNLYR	light	681.364	662.362	y5	23.3
LWSAEIPNLYR	heavy	686.368	1072.57	y9	23.3
LWSAEIPNLYR	heavy	686.368	985.534	y8	23.3
LWSAEIPNLYR	heavy	686.368	914.497	y7	23.3
LWSAEIPNLYR	heavy	686.368	785.454	y6	23.3
LWSAEIPNLYR	heavy	686.368	672.37	y5	23.3
QNNFNAVR	light	481.744	834.422	y7	17.4
QNNFNAVR	light	481.744	720.379	y6	17.4
QNNFNAVR	light	481.744	606.336	y5	17.4
QNNFNAVR	heavy	486.748	844.43	y7	17.4
QNNFNAVR	heavy	486.748	730.387	y6	17.4
QNNFNAVR	heavy	486.748	616.344	y5	17.4
VDEDQPFPAVPK	light	671.338	587.231	b5	23
VDEDQPFPAVPK	light	671.338	998.531	y9	23
VDEDQPFPAVPK	light	671.338	755.445	y7	23
VDEDQPFPAVPK	light	671.338	511.324	y5	23
VDEDQPFPAVPK	heavy	674.348	587.231	b5	23
VDEDQPFPAVPK	heavy	674.348	1004.55	y9	23
VDEDQPFPAVPK	heavy	674.348	761.465	y7	23
VDEDQPFPAVPK	heavy	674.348	517.344	y5	23
ELNYGPHQWR	light	650.315	943.453	y7	22.4
ELNYGPHQWR	light	650.315	780.39	y6	22.4
ELNYGPHQWR	light	650.315	723.369	y5	22.4
ELNYGPHQWR	heavy	655.319	953.462	y7	22.4
ELNYGPHQWR	heavy	655.319	790.398	y6	22.4
ELNYGPHQWR	heavy	655.319	733.377	y5	22.4
WVGYGQDSR	light	534.249	881.411	y8	18.9
WVGYGQDSR	light	534.249	782.343	y7	18.9
WVGYGQDSR	light	534.249	725.321	y6	18.9
WVGYGQDSR	light	534.249	562.258	y5	18.9
WVGYGQDSR	heavy	539.253	891.419	y8	18.9
WVGYGQDSR	heavy	539.253	792.351	y7	18.9
WVGYGQDSR	heavy	539.253	735.33	y6	18.9
WVGYGQDSR	heavy	539.253	572.266	y5	18.9
HQQQFFQFR	light	633.312	1128.56	y8	21.9
HQQQFFQFR	light	633.312	1000.5	y7	21.9
HQQQFFQFR	light	633.312	872.441	y6	21.9
HQQQFFQFR	light	633.312	744.383	y5	21.9
HQQQFFQFR	heavy	638.316	1138.57	y8	21.9
HQQQFFQFR	heavy	638.316	1010.51	y7	21.9
HQQQFFQFR	heavy	638.316	882.45	y6	21.9
HQQQFFQFR	heavy	638.316	754.391	y5	21.9
LSGQTIEVTSEYLFR	light	871.952	1357.7	y11	29.1
LSGQTIEVTSEYLFR	light	871.952	1256.65	y10	29.1
LSGQTIEVTSEYLFR	light	871.952	1143.57	y9	29.1
LSGQTIEVTSEYLFR	light	871.952	1014.53	y8	29.1
LSGQTIEVTSEYLFR	light	871.952	915.457	y7	29.1
LSGQTIEVTSEYLFR	heavy	876.956	1367.71	y11	29.1
LSGQTIEVTSEYLFR	heavy	876.956	1266.66	y10	29.1
LSGQTIEVTSEYLFR	heavy	876.956	1153.58	y9	29.1
LSGQTIEVTSEYLFR	heavy	876.956	1024.53	y8	29.1
LSGQTIEVTSEYLFR	heavy	876.956	925.465	y7	29.1
VNWLGLGPQENYPDR	light	879.434	1245.59	y11	29.3
VNWLGLGPQENYPDR	light	879.434	1075.48	y9	29.3
VNWLGLGPQENYPDR	light	879.434	1018.46	y8	29.3
VNWLGLGPQENYPDR	light	879.434	387.199	y3	29.3
VNWLGLGPQENYPDR	heavy	884.438	1255.59	y11	29.3
VNWLGLGPQENYPDR	heavy	884.438	1085.49	y9	29.3
VNWLGLGPQENYPDR	heavy	884.438	1028.47	y8	29.3
VNWLGLGPQENYPDR	heavy	884.438	397.207	y3	29.3
GDFQFNISR	light	542.265	595.251	b5	19.2
GDFQFNISR	light	542.265	911.473	y7	19.2
GDFQFNISR	light	542.265	764.405	y6	19.2
GDFQFNISR	light	542.265	636.346	y5	19.2
GDFQFNISR	heavy	547.269	595.251	b5	19.2
GDFQFNISR	heavy	547.269	921.482	y7	19.2
GDFQFNISR	heavy	547.269	774.413	y6	19.2
GDFQFNISR	heavy	547.269	646.355	y5	19.2
